# Mutant strains of *Escherichia coli* lacking global regulators, *arcA* and *fis*, demonstrate better growth fitness by pathway reprogramming under acetate metabolism

**DOI:** 10.1101/2021.06.24.449759

**Authors:** Shikha Jindal, Mahesh S. Iyer, Poonam Jyoti, Shyam Kumar Masakapalli, K.V. Venkatesh

## Abstract

Global regulatory transcription factors play a significant role in controlling microbial metabolism under genetic and environmental perturbations. A systems-level effect of carbon sources such as acetate on microbial metabolism under disrupted global regulators has not been well established. Acetate is one of the substrates available in a range of nutrient niches such as the mammalian gut and high-fat diet. Therefore, investigating the study on acetate metabolism is highly significant. It is well known that the global regulators arcA and fis regulate acetate uptake genes in *E. coli* under glucose condition. In this study, we deciphered the growth and flux distribution of *E.coli* transcription regulatory knockout mutants Δ*arcA*, Δ*fis* and double deletion mutant, Δ*arcAfis* under acetate using ^13^C-Metabolic Flux Analysis which has not been investigated before. We observed that the mutants exhibited an expeditious growth rate (~1.2-1.6 fold) with a proportionate increase in acetate uptake rates compared to the wild-type. ^13^C-MFA displayed the distinct metabolic reprogramming of intracellular fluxes, which conferred an advantage of faster growth with better carbon usage in all the mutants. Under acetate metabolism, the mutants exhibited higher fluxes in the TCA cycle (~18-90%) and lower gluconeogenesis flux (~15-35%) with the proportional increase in growth rate. This study reveals a novel insight by stating the sub-optimality of the wild-type strain grown under acetate substrate aerobically. These mutant strains efficiently oxidize acetate to acetyl-CoA and therefore are potential candidates that can serve as a precursor for the biosynthesis of isoprenoids, biofuels, vitamins and various pharmaceutical products.

**Importance:** Unravelling the role of global regulatory genes on microbial metabolism of substrates available in various growth niche is important. Studies have shown that the global transcriptional regulators *arcA* and *fis*, under glucose availability, suppress the acetate uptake genes indicating a link between nutrient source and gene regulatory control. This work is focused on deciphering the influence of these regulators on acetate metabolism in *E.coli*. Growth studies using knockout strains (Δ*arcA,* Δ*fis and* Δ*arcAfis*) and ^13^C Metabolic flux analysis defined precise metabolic phenotypes under acetate metabolism. Interestingly, the mutants showed metabolic readjustment to facilitate optimal biomass requirements and a better balance between energy and precursor synthesis, resulting in better growth, which lacked in the wild-type strain. The outcomes of this study will be leveraged in understanding the regulatory control under various nutrient shifts.
