## Supplementary material for "Mutant strains of *Escherichia coli* lacking global regulators, *arcA* and *fis*, demonstrate better growth fitness by pathway reprogramming under acetate metabolism": Supp 2

### Sheet: Sheet1
Supplementary Table 2. Mass isotopomer distributions of E.coli and its mutants in labelled acetate substrate
			60:40[1:1,2]Acetate
Strains				wild-type MG1655				Δfis				ΔarcA				ΔarcAfis
Tracer				[1]Ace:[12]Ace				[1]Ace:[12]Ace				[1]Ace:[12]Ace				[1]Ace:[12]Ace
Ratio
Ala 232	M0		0.178	0.1739	0.175		0.1547	0.1461	0.1538		0.1247	0.1001	0.0961		0.131	0.1426	0.1291
	M1		0.4954	0.5061	0.4991		0.4915	0.492	0.4798		0.4358	0.4587	0.4587		0.477	0.4763	0.4776
	M2		0.3266	0.32	0.3259		0.3538	0.3619	0.3664		0.4395	0.4412	0.4452		0.392	0.3811	0.3933
Ala260	M0		0.0692	0.0658	0.0665		0.0444	0.0445	0.0457		0.0243	0.0241	0.0266		0.0396	0.0465	0.0387
	M1		0.4425	0.4441	0.4438		0.2595	0.2588	0.2477		0.2038	0.204	0.2069		0.2347	0.2537	0.234
	M2		0.2834	0.2844	0.2842		0.4704	0.4699	0.4622		0.4857	0.4867	0.4827		0.4727	0.4598	0.4742
	M3		0.2049	0.2057	0.2055		0.2257	0.2268	0.2444		0.2862	0.2852	0.2839		0.253	0.24	0.2531
Asp418	M0		0.0009	0.0018	0.001		0.0008	0.0013	0.0008		0.0015	0.0008	0.0009		0.0008	0.0073	0.0018
	M1		0.0889	0.0891	0.0899		0.0698	0.0747	0.0649		0.0509	0.0496	0.0459		0.0623	0.0969	0.0622
	M2		0.3612	0.3609	0.3604		0.343	0.3612	0.3399		0.3199	0.3228	0.3234		0.3361	0.3447	0.3358
	M3		0.4095	0.4091	0.4098		0.4304	0.4226	0.4357		0.4526	0.4533	0.4538		0.4387	0.4048	0.4383
	M4		0.1395	0.1391	0.1389		0.156	0.1402	0.1587		0.1751	0.1735	0.176		0.1621	0.1463	0.1619
Asp390	M0		0.0039	0.0049	0.0041		0.0021	0.003	0.0028		0.0025	0.0025	0.0011		0.003	0.0221	0.0032
	M1		0.2627	0.2635	0.263		0.24	0.2411	0.251		0.2011	0.202	0.1955		0.2411	0.2517	0.2256
	M2		0.508	0.5072	0.5068		0.5169	0.5105	0.5092		0.529	0.5304	0.5244		0.5105	0.494	0.521
	M3		0.2254	0.2244	0.2261		0.241	0.2454	0.237		0.2674	0.2651	0.279		0.2454	0.2322	0.2502
Glu432	M0		0	0.0008	0		0	0.0006	0.0008		0.0014	0.0003	0.0008		0.0006	0.0011	0
	M1		0.0041	0.0048	0.0046		0.0034	0.0062	0.0048		0.0025	0.0032	0.0028		0.0043	0.0272	0.0036
	M2		0.1623	0.1618	0.1611		0.1564	0.1525	0.1424		0.1241	0.1255	0.1232		0.1391	0.1798	0.1393
	M3		0.4077	0.4071	0.4076		0.403	0.4158	0.4026		0.3957	0.3983	0.3956		0.4006	0.3881	0.4011
	M4		0.3359	0.3385	0.3367		0.3411	0.3414	0.3521		0.3696	0.3679	0.3705		0.3557	0.3168	0.3562
	M5		0.09	0.087	0.09		0.0961	0.0835	0.0973		0.1067	0.1048	0.1071		0.0997	0.087	0.0998
Glu330	M0		0.002	0.0016	0.0012		0.0012	0.0017	0.0026		0.0019	0.001	0.0011		0.001	0.0105	0.0016
	M1		0.109	0.1098	0.1097		0.0894	0.0948	0.091		0.066	0.0629	0.0636		0.0805	0.1124	0.0819
	M2		0.368	0.3671	0.3694		0.3469	0.3613	0.3387		0.3141	0.3167	0.3159		0.338	0.3432	0.3373
	M3		0.3909	0.3911	0.3887		0.4136	0.407	0.4162		0.4427	0.4448	0.4431		0.4237	0.3919	0.4228
	M4		0.1301	0.1304	0.131		0.1489	0.1352	0.1515		0.1753	0.1746	0.1763		0.1568	0.142	0.1564
Gly218	M0		0.461	0.4554	0.4788		0.4533	0.4541	0.4554		0.4227	0.4178	0.4151		0.4466	0.4489	0.4412
	M1		0.539	0.5446	0.5212		0.5467	0.5459	0.5446		0.5773	0.5822	0.5849		0.5534	0.5511	0.5588
Met218	M0		0.0015	0.0011	0.0015		0.0017	0.0029	0.0011		0.0007	0.0004	0.0005		0.0023	0.0074	0.001
	M1		0.1074	0.108	0.1094		0.0955	0.0947	0.0815		0.0589	0.0607	0.0596		0.079	0.0989	0.0753
	M2		0.3601	0.3619	0.3648		0.3505	0.349	0.3304		0.2965	0.2981	0.2963		0.3215	0.3328	0.3215
	M3		0.395	0.3937	0.3871		0.4109	0.4112	0.4257		0.4536	0.453	0.4546		0.4292	0.4064	0.4331
	M4		0.136	0.1353	0.1372		0.1414	0.1423	0.1612		0.1903	0.1878	0.189		0.168	0.1545	0.1691
Phe308	M0		0.0005	0.0003	0.0004		0.0011	0.0005	0.001		0.0001	0.0004	0.0006		0.0011	0.0009	0.0008
	M1		0.007	0.0069	0.006		0.0059	0.0061	0.0046		0.0012	0.0017	0.0015		0.0039	0.0046	0.0049
	M2		0.0382	0.0385	0.0393		0.0301	0.0355	0.0232		0.0109	0.0108	0.0107		0.0212	0.0279	0.0226
	M3		0.1193	0.1191	0.1187		0.1028	0.1152	0.098		0.0526	0.052	0.0518		0.0813	0.0931	0.0832
	M4		0.2319	0.2327	0.2313		0.2158	0.2298	0.1967		0.1536	0.153	0.1518		0.1918	0.2047	0.191
	M5		0.2824	0.282	0.2843		0.2855	0.2866	0.2838		0.274	0.2744	0.2734		0.284	0.2844	0.2831
	M6		0.2141	0.2137	0.2129		0.2321	0.2179	0.242		0.294	0.2943	0.2941		0.2577	0.2434	0.2562
	M7		0.0905	0.0908	0.0901		0.1059	0.092	0.123		0.1718	0.172	0.1739		0.1306	0.1169	0.1301
	M8		0.0161	0.016	0.017		0.0208	0.0164	0.0277		0.0418	0.0414	0.0422		0.0284	0.0241	0.0281
Phe234	M0		0.0003	0.0006	0.0004		0.0004	0.0008	0.0002		0.0001	0.0007	0.0014		0.0004	0.0003	0.0002
	M1		0.006	0.0056	0.0071		0.005	0.007	0.0035		0.0012	0.002	0.0024		0.0038	0.0042	0.0031
	M2		0.0388	0.0384	0.0385		0.0302	0.0379	0.0232		0.0109	0.0108	0.0104		0.0224	0.0263	0.0212
	M3		0.1193	0.1197	0.12		0.1029	0.1148	0.0861		0.0526	0.0524	0.051		0.0837	0.0933	0.0814
	M4		0.2317	0.2308	0.2322		0.2162	0.2289	0.197		0.1532	0.1527	0.1503		0.1942	0.2052	0.1921
	M5		0.2835	0.284	0.2838		0.2859	0.2855	0.2843		0.2744	0.274	0.2724		0.2826	0.2852	0.2845
	M6		0.2137	0.2131	0.2137		0.2325	0.217	0.2525		0.294	0.2939	0.2951		0.2576	0.2442	0.2581
	M7		0.0905	0.0909	0.086		0.1061	0.0917	0.126		0.1718	0.1718	0.1742		0.127	0.1172	0.131
	M8		0.0162	0.0169	0.0183		0.0208	0.0164	0.0271		0.0418	0.0417	0.0428		0.0283	0.0241	0.0284
Ser362	M0		0.1839	0.1835	0.1841		0.1552	0.1492	0.1439		0.1048	0.1001	0.0982		0.1483	0.1575	0.1549
	M1		0.495	0.495	0.495		0.4839	0.4824	0.4701		0.4601	0.4587	0.4579		0.4813	0.4817	0.4801
	M2		0.3211	0.3215	0.3209		0.3608	0.3684	0.386		0.4351	0.4412	0.4439		0.3704	0.3608	0.365
Ser288	M0		0.1839	0.188	0.1845		0.1477	0.1469	0.143		0.1134	0.1067	0.094		0.1434	0.145	0.1427
	M1		0.495	0.4863	0.4948		0.4841	0.4835	0.4739		0.4651	0.4579	0.4678		0.4796	0.484	0.4783
	M2		0.3211	0.3257	0.3207		0.3682	0.3696	0.3831		0.4215	0.4354	0.4382		0.377	0.371	0.379
Thr404	M0		0.0017	0.0013	0.0015		0.0013	0.0013	0.0008		0.0011	0.001	0.0006		0.0008	0.007	0.0018
	M1		0.0897	0.0893	0.0889		0.0748	0.0747	0.0649		0.0518	0.0506	0.0485		0.0623	0.096	0.0657
	M2		0.3607	0.3611	0.3619		0.3627	0.3612	0.3399		0.3197	0.3224	0.3198		0.3361	0.3451	0.3345
	M3		0.409	0.4093	0.4085		0.4221	0.4226	0.4357		0.4524	0.4528	0.4547		0.4387	0.4054	0.4366
	M4		0.1389	0.139	0.1392		0.1391	0.1402	0.1587		0.175	0.1732	0.1764		0.1621	0.1465	0.1614
Val288	M0		0.0008	0.0003	0.0006		0.007	0.0064	0.0057		0.0021	0.0024	0.0028		0.0061	0.0066	0.0054
	M1		0.0048	0.005	0.0057		0.0625	0.0593	0.0537		0.0316	0.0315	0.0307		0.0537	0.0583	0.052
	M2		0.1638	0.1642	0.165		0.2114	0.2115	0.1973		0.1529	0.1529	0.1506		0.192	0.204	0.1885
	M3		0.4086	0.4077	0.4087		0.3573	0.3581	0.3519		0.3414	0.3418	0.3403		0.351	0.3498	0.3514
	M4		0.329	0.331	0.332		0.2805	0.2823	0.2973		0.3458	0.3455	0.3477		0.2971	0.2897	0.3077
	M5		0.093	0.0918	0.088		0.0813	0.0824	0.0941		0.1262	0.1259	0.1279		0.1001	0.0916	0.095
His440	M0		0.0046	0.0041	0.0048		0.0027	0.0026	0.0019		0.0016	0.0007	0.0016		0.0017	0.0024	0.0019
	M1		0.0391	0.0394	0.0383		0.0278	0.0275	0.0219		0.0139	0.0106	0.0103		0.0196	0.025	0.02
	M2		0.1463	0.145	0.1457		0.1185	0.1177	0.1015		0.0654	0.0655	0.064		0.0953	0.1097	0.0959
	M3		0.2849	0.2849	0.2869		0.2644	0.2636	0.2468		0.2043	0.205	0.2026		0.2409	0.254	0.2434
	M4		0.3086	0.3094	0.3084		0.3236	0.3251	0.3308		0.34	0.3418	0.3411		0.3338	0.3266	0.3324
	M5		0.1756	0.1761	0.1757		0.2079	0.2089	0.2313		0.2835	0.2848	0.2871		0.2394	0.2209	0.238
	M6		0.0409	0.0411	0.0402		0.0551	0.0546	0.0658		0.0913	0.0916	0.0933		0.0693	0.0614	0.0684
