## Supplementary material for "Mutant strains of *Escherichia coli* lacking global regulators, *arcA* and *fis*, demonstrate better growth fitness by pathway reprogramming under acetate metabolism": Supp 4

### Sheet: Fluxes
Supplementary Table 4. Results of 13C-Metabolic flux analysis (MFA) and analysis of co-factor balances in E.coli MG1655 and its mutant strains under acetate as a carbon source aerobically
Here the net estimated and exchange fluxes are shown (normalized to acetate uptake rate of 100).
Accurate 95% confidence intervals of fluxes (LB95 = lower bound, UB95 = upper bound) were determined by evaluating the sensitivity of the minimized SSR to flux variations
Strain		MG1655					fis					arcA					arcAfis
Number of fitted data sets :		3					3					3					3
Number of fitted measurements :		231					231					231					231
SSR :		114					120					147.8					114
Statistically accepted :		Yes					Yes					Yes					Yes
ABSOLUTE ACETATE UPTAKE RATE (mmol/gdw/h)		15.8					22.4					19					21
FLUXES NORMALIZED TO 100 UNITS OF ACETATE UPTAKE
Rxn	Flux	best fit	Std dev	LB95	UB95		best fit	Std dev	LB95	UB95		best fit	Std dev	LB95	UB95		best fit	Std dev	LB95	UB95
1	Ac.ex -> Ac.in	100	0	100	100		100	0	100	100		100	0	100	100		100	0	100	100
2	Ac.in + ATP -> AcCoA	100.532	0	100.532	100.532		100.55	0	100.55	100.55		100.499	0	100.499	100.499		100.564	0	100.564	100.564
3	AcCoA -> AcCoA.ext	3.16456	0.02	3.16456	3.22		5.17857	0.03	5.17857	5.4		4.3	0.03	4.3	4.37		4.6	0.036	4.6	4.68
4	OAA + AcCoA -> Cit	67.4778	1.0564e-12	66.3582	70.4057		72.896	0.0238	72.6884	73.8911		66.5642	0.1669	65.8768	68.0916		69.9819	0.0223	69.7767	71.4548
5	Cit -> ICit	67.4778	1.0564e-12	66.3582	70.4057		72.896	0.0238	72.6884	73.8911		66.5642	0.1669	65.8768	68.0916		69.9819	0.0223	69.7767	71.4548
6	ICit -> GlyOxy + Suc	28.488	0.1856	27.8	31.3373		20.4509	0.0257	20.2263	20.6768		28.4168	0.0769	28.0063	29.1258		23.9305	0.0248	23.7081	24.501
7	AcCoA + GlyOxy -> Mal	28.488	0.1856	27.8	31.3373		20.4509	0.0257	20.2263	20.6768		28.4168	0.0769	28.0063	29.1258		23.9305	0.0248	23.7081	24.501
8	ICit -> AKG + CO2 + NADPH	38.9899	0.1856	36.1146	39.3		52.4451	0.0486	52.0192	53.4067		38.1474	0.1015	37.4421	39.0911		46.0514	0.0462	45.6271	47.0429
9	AKG -> SucCoA + CO2 + NADH	37.8741	0.1856	34.9987	38.1		51.292	0.0486	50.8665	52.2536		37.1005	0.1015	36.3953	38.0447		44.8681	0.0462	44.4433	45.8595
10	SucCoA -> Suc + ATP	37.7228	0.1856	34.8475	37.9		51.1362	0.0486	50.7103	52.0973		36.9589	0.1015	36.2537	37.9026		44.7076	0.0462	44.2833	45.699
11	Suc -> Fum + FADH2	66.362	1.0564e-12	65.2424	69.2899		71.7433	0.0238	71.5353	72.7384		65.5179	0.1669	64.83	67.0453		68.7986	0.0223	68.5933	70.2714
12	Fum -> Mal	66.7462	1.0564e-12	65.6266	69.6741		72.1397	0.0238	71.9321	73.1353		65.8779	0.1669	65.19	67.4053		69.2057	0.0223	69.0005	70.6786
13	Mal -> OAA + NADH	91.9918	0.1865	88.2108	97.5386		76.8674	0.0256	76.6455	93.6545		81.1495	0.39021	69.43	91.9205		87.6433	3.821	73.8857	89.6481
14	Mal -> Pyr + CO2 + NADPH	3.24241	0.2552	1.45127	7.00127		15.7237	0.0238	0	15.9313		13.1458	0.40136	2.15842	24.4205		5.49286	3.8191	0	19.5462
15	Pyr -> CO2 + AcCoA + NADH	0.866456	0.1856	0	3.71582		0.00446429	0	0.00446429	0.00446429		2.34368e-06	1.4069e-12	0	1.64684		2.608e-06	1.3179e-13	0	1.92619
16	OAA + ATP -> PEP + CO2	20.9747	0.1865	16.6152	23.6196		4.46429e-07	5.3052e-12	0	15.9313		10.3563	0.41017	0	21.7016		13.5552	3.8264	0	14.0857
17	PEP <-> 2PG	13.2791	0.2015	13	16.9475		12.0763	0.0238	11.8513	12.2844		20.8674	0.0653	19.6505	21.4458		15.309	0.0223	13.8876	15.5143
19	2PG <-> 3PG	13.2791	0.2015	13	16.9475		12.0763	0.0238	11.8513	12.2844		20.8674	0.0653	19.6505	21.4458		15.309	0.0223	13.8876	15.5143
21	3PG + ATP + NADH <-> GAP	9.75696	1.0044e-12	9.4	10.3158		11.0455	0.0243	10.5647	11.2585		19.5716	0.0508	18.4242	19.9242		14.2662	0.0231	12.8529	14.4781
23	GAP <-> DHAP	3.63165	5.0218e-13	3.21	4.18987		5.38616	0.0121	5.14598	6.25848		9.66158	0.0254	9.08789	11.0442		6.99286	0.0115	6.28619	7.83
25	GAP + DHAP -> FBP	3.63165	5.0218e-13	3.21	4.18987		5.38616	0.0121	5.14598	6.25848		9.66158	0.0254	9.08789	11.0442		6.99286	0.0115	6.28619	7.83
26	FBP -> F6P + ATP	3.63165	5.0218e-13	3.21	4.18987		5.38616	0.0121	5.14598	6.25848		9.66158	0.0254	9.08789	11.0442		6.99286	0.0115	6.28619	7.83
27	F6P -> G6P	3.55823	5.0218e-13	3.11	5.23418		5.31027	0.0121	5.07009	9.5567		9.59263	0.0254	9.01895	16.0068		6.91476	0.0115	6.20857	10.9362
28	G6P -> Glycogen	0.01	5.0218e-13	0.01	0.279114		3.9375	0.0121	3.11786	4.0442		8.34684	0.0254	7.20368	8.51368		5.50571	0.0115	4.79952	5.6119
29	G6P -> 6PG + NADPH	3.34557	0	3.34557	5.02152		1.15357	0	1.15357	6.22098		1.04684	6.8331e-14	1.04684	8.59947		1.18381	0	1.18381	5.96286
30	6PG -> Ru5P + CO2 + NADPH	3.34557	0	3.34557	5.02152		1.15357	0	1.15357	6.22098		1.04684	6.8331e-14	1.04684	8.59947		1.18381	0	1.18381	5.96286
31	Ru5P -> R5P	3.34557	0	3.34557	3.90443		1.15357	0	1.15357	2.84286		1.04684	2.2777e-14	1.04684	3.56474		1.18381	0	1.18381	2.77667
32	Ru5P -> X5P	1.13e-06	0	0	1.11709		4.46473e-07	0	-3.96509e-15	3.37857		2.50116e-06	4.5554e-14	0	5.03526		2.58538e-06	0	-8.45905e-15	3.18571
33	R5P + X5P <-> S7P + GAP	2.41646	0	2.41646	2.97468		0.192857	0	0.192857	1.88214		0.175263	2.2777e-14	0.175263	2.69263		0.198095	0	0.198095	1.79095
35	S7P + GAP <-> E4P + F6P	2.41646	0	2.41646	2.97468		0.192857	0	0.192857	1.88214		0.175263	2.2777e-14	0.175263	2.69263		0.198095	0	0.198095	1.79095
37	X5P + E4P <-> F6P + GAP	-2.41646	0	-2.41646	-1.85759		-0.192857	0	-0.192857	1.49598		-0.175263	2.2777e-14	-0.175263	2.34211		-0.198095	0	-0.198095	1.39476
39	AKG + NADPH + NH3 -> Glu	13.9051	0.2015	11.8525	17.4475		7.46607	0.0048	7.425	8.82991		7.76158	0.3473	6.70947	10.7158		7.67857	0.0047	7.63762	9.24857
40	Glu + ATP + NH3 -> Gln	0.698734	0	0.698734	0.698734		0.721875	0	0.721875	0.721875		0.655263	0	0.655263	0.655263		0.740952	0	0.740952	0.740952
41	Glu + 2*NADPH + ATP -> Pro	0.217089	0	0.217089	0.217089		0.224554	0	0.224554	0.224554		0.203684	0	0.203684	0.203684		0.230476	0	0.230476	0.230476
42	OAA + Glu -> Asp + AKG	3.18734	4.1186e-12	1.88165	9.03608		3.60759	0.0096	3.52545	4.67098		3.89842	0.2393	3.13789	5.91158		3.73333	0.0094	3.65095	4.99952
43	Asp + 2*ATP + NH3 -> Asn	0.237342	0	0.237342	0.237342		0.245089	0	0.245089	0.245089		0.222105	0	0.222105	0.222105		0.251429	0	0.251429	0.251429
44	Glu + CO2 + NADPH + 5*ATP + Gln + Asp + AcCoA -> Arg + AKG + Fum + Ac.in	0.291139	0	0.291139	0.291139		0.300446	0	0.300446	0.300446		0.272632	0	0.272632	0.272632		0.308571	0	0.308571	0.308571
45	Pyr + Glu -> Ala + AKG	0.505063	0	0.505063	0.505063		0.521875	0	0.521875	0.521875		0.473684	0	0.473684	0.473684		0.535714	0	0.535714	0.535714
46	3PG + Glu -> Ser + NADH + AKG	2.88101	0.2015	0	6.55		0.36875	0.0048	0.327232	0.674554		0.694737	0.1084	0.341579	1.64842		0.363333	0.0047	0.321429	0.674286
47	Ser <-> Gly + CX	3.46335e-08	2.0593e-12	-2.92468	0.652532		-0.157589	0.0048	-0.688839	-0.116071		-0.454737	0.1196	-1.46105	-0.0742105		-0.176667	0.0047	-0.809524	-0.135714
49	Gly -> CO2 + CX + NADH + NH3	0.703165	2.0593e-12	0.05	3.62722		0.883482	0.0048	0.842411	1.41518		1.11368	0.1196	0.733684	2.12053		0.921905	0.0047	0.880952	1.55524
50	Asp + 2*NADPH + 2*ATP -> Thr	1.84051	4.1186e-12	0.535443	7.68924		2.21652	0.0096	2.13393	3.27946		2.63579	0.2393	1.87526	4.64895		2.30476	0.0094	2.22286	3.57143
51	Thr -> Gly + AcCoA + NADH	1.30506	4.1186e-12	0	7.1538		1.66339	0.0096	1.58125	2.72679		2.13368	0.2393	1.37316	4.14684		1.73762	0.0094	1.65524	3.00381
52	Ser + 2*SO4 + 3*ATP + 4*NADPH + AcCoA -> Cys + Ac.in	0.241139	0	0.241139	0.241139		0.249107	0	0.249107	0.249107		0.226316	0	0.226316	0.226316		0.255714	0	0.255714	0.255714
53	Asp + Pyr + 2*NADPH + ATP -> Lys + CO2	0.337342	0	0.337342	0.337342		0.348661	0	0.348661	0.348661		0.316316	0	0.316316	0.316316		0.358095	0	0.358095	0.358095
54	Asp + CXX + 2*NADPH + ATP + Cys + SucCoA -> Met + Pyr + Suc + NH3	0.151266	0	0.151266	0.151266		0.15625	0	0.15625	0.15625		0.141579	0	0.141579	0.141579		0.160476	0	0.160476	0.160476
55	Pyr + Pyr + NADPH + Glu -> Val + CO2 + AKG	0.415823	0	0.415823	0.415823		0.429911	0	0.429911	0.429911		0.390526	0	0.390526	0.390526		0.441429	0	0.441429	0.441429
56	AcCoA + Pyr + Pyr + Glu + NADPH -> Leu + CO2 + CO2 + AKG + NADH	0.443038	0	0.443038	0.443038		0.457589	0	0.457589	0.457589		0.415263	0	0.415263	0.415263		0.47	0	0.47	0.47
57	Thr + Pyr + Glu + NADPH -> Ile + CO2 + AKG + NH3	0.285443	0	0.285443	0.285443		0.295089	0	0.295089	0.295089		0.267895	0	0.267895	0.267895		0.302857	0	0.302857	0.302857
58	PEP + PEP + E4P + Glu + NADPH + ATP -> Phe + CO2 + AKG	4.64114	0	4.64114	4.64114		0.188393	0	0.188393	0.188393		0.171053	0	0.171053	0.171053		0.193333	0	0.193333	0.193333
59	PEP + PEP + E4P + Glu + NADPH + ATP -> Tyr + CO2 + AKG + NADH	0.135443	0	0.135443	0.135443		0.140179	0	0.140179	0.140179		0.127368	0	0.127368	0.127368		0.14381	0	0.14381	0.14381
60	Ser + R5P + PEP + E4P + PEP + Gln + NADPH + 3*ATP -> Trp + CO2 + GAP + Pyr + Glu	0.0556962	0	0.0556962	0.0556962		0.0575893	0	0.0575893	0.0575893		0.0526316	0	0.0526316	0.0526316		0.0590476	0	0.0590476	0.0590476
61	R5P + FX + Gln + Asp + 5*ATP -> His + AKG + Fum + 2*NADH	0.093038	0	0.093038	0.093038		0.0964286	0	0.0964286	0.0964286		0.0873684	0	0.0873684	0.0873684		0.0985714	0	0.0985714	0.0985714
62	CX + NADH -> CXX	0.151266	0	0.151266	0.151266		0.15625	0	0.15625	0.15625		0.141579	0	0.141579	0.141579		0.160476	0	0.160476	0.160476
63	CX -> FX + NADPH	0.093038	0	0.093038	0.093038		0.0964286	0	0.0964286	0.0964286		0.0873684	0	0.0873684	0.0873684		0.0985714	0	0.0985714	0.0985714
64	NADH + 0.5*O2 -> 2*ATP	145.22	0	141.158	146.339		170.837	0.1225	169.762	180.72		135.919	0.1545	134.582	150.062		154.912	0.1167	153.839	164.151
65	FADH2 + 0.5*O2 -> ATP	66.362	7.08e-12	65.2424	69.2899		71.7433	0.0238	71.5353	72.7384		65.5179	0.1669	64.83	67.0453		68.7986	0.0223	68.5933	70.2714
66	NADH <-> NADPH	-17.2348	1.0564e-12	-22.3981	-3.12595		-48.6121	0.0414	-58.6714	-45.3978		-31.3095	0.37187	-53.9668	-21.0242		-31.3957	3.8408	-52.9952	-28.02
68	ATP -> ATP.x	217.303	0.141	203.174	222.108		300.273	0.3566	297.146	320.663		200.039	0.3146	196.752	229.385		252.914	0.3402	249.788	271.46
69	O2.x -> O2	105.791	0.3613	104.115	107		121.29	0.0728	120.651	126.207		100.718	0.1523	99.7168	107.575		111.855	0.0692	111.219	116.094
70	NH3.x -> NH3	11.3291	3.0131e-12	11.3291	11.3291		7.09821	0	7.09821	7.09821		6.44368	0	6.44368	6.44368		7.28571	0	7.28571	7.28571
71	SO4.ex -> SO4	0.482278	0	0.482278	0.482278		0.498214	0	0.498214	0.498214		0.452632	0	0.452632	0.452632		0.511429	0	0.511429	0.511429
72	CO2 -> CO2.ex	112.463	0	110.787	113.2		123.577	0.0728	122.938	128.494		102.794	0.1523	101.793	109.651		114.203	0.0692	113.566	118.441
73	0.488*Ala + 0.281*Arg + 0.229*Asn + 0.229*Asp + 0.087*Cys + 0.25*Glu + 0.25*Gln + 0.582*Gly + 0.09*His + 0.276*Ile + 0.428*Leu + 0.326*Lys + 0.146*Met + 0.176*Phe + 0.21*Pro + 0.205*Ser + 0.241*Thr + 0.054*Trp + 0.131*Tyr + 0.402*Val + 0.205*G6P + 0.071*F6P + 0.754*R5P + 0.129*GAP + 0.619*3PG + 0.051*PEP + 0.083*Pyr + 2.51*AcCoA + 0.087*AKG + 0.34*OAA + 0.443*CX + 33.25*ATP + 5.363*NADPH -> 39.68…	1.03544	3.0131e-12	1.03544	1.03544		1.06964	0	1.06964	1.06964		0.971053	0	0.971053	0.971053		1.09762	0	1.09762	1.09762
74	CO2.unlabeled + CO2 -> CO2 + CO2.out	0.00696203	0	0	0		0.000786518	0	0	0		0.000228711	0	0	0		0.00157119	0	0	0
75	Ser -> Pyr + NH3	2.37215	0.013	0.925949	5.38481		4.46429e-07	3.744e-12	0	0.832589		0.672105	0.2278	0	2.62263		2.52943e-06	1.8465e-13	0	0.938095
76	Pyr + ATP <-> PEP	2.02278	0.2015	0	6.78165		12.9031	0.0238	-2.82054	13.1112		11.2616	0.41312	0	22.1942		2.60238	3.8191	0.689048	16.3424
	Exchange reaction fluxes
18	PEP <-> 2PG	6.32911e-07	1.3492e-11	0	Inf		9.6942	25273	0	3828214		1.12842	3828.9	0	Inf		4.7619e-07	18521	0	Inf
20	2PG <-> 3PG	6.32911e-07	77077	0	Inf		177.162	18159	0	Inf		0.0035	1861.1	0	0.5		4.85905e-05	6.1501e-29	0	Inf
22	3PG + ATP + NADH <-> GAP	51.9063	45756	0	Inf		253.523	49279	0	0		0.748421	9708.5	0	Inf		90042.9	23976	0	Inf
24	GAP <-> DHAP	6.32911e-07	0	0	Inf		0.002285	39621	0	0		0.0194737	54316	0	Inf		-0.000279014	0	0	Inf
34	R5P + X5P <-> S7P + GAP	241601	115720	0	Inf		0.844643	0.1381	0	0		1.81158	0.1829	0.742105	369505		0.840952	0.1015	0.22	0.93
36	S7P + GAP <-> E4P + F6P	638228	148530	0	Inf		353326	88095	0.120982	Inf		103026	39812	0.742105	Inf		64323.8	39633	0.22	Inf
38	X5P + E4P <-> F6P + GAP	517405	141100	0	Inf		253746	56710	0	0		2.42474e-06	1.2389e-13	0	0		2.18905e+07	51917	0	Inf
48	Ser <-> Gly + CX	1.12456e-06	3.995e-12	0	Inf		2.00982	0.1427	0	0		0.978421	0.1008	0.483158	2.03947		3.16143	0.286	1.61524	10.6481
67	NADH <-> NADPH	1.14019e-06	0.1804	0	9.75823e+06		1.3317	92324	0	8.78214e+06		15.56	42718	0	18		6.35524	55038	0	6.41714e+06
77	Pyr + ATP <-> PEP	6.32e-07	0.3439	0	9.75823e+06		4.46429e-07	0	0	Inf		5.26316e-07	0.034	0	Inf		4.7619e-07	0	0	0
ESTIMATED LABELING OF CO2
	CO2 Labeling (13C acetate tracer experiment)	17.7692					27.6813					19.5309					23.9826
ESTIMATED RATES/YIELDS		value	stdev				value	stdev				value	stdev				value	stdev
	Biomass yield (gdw/g)	0.177001	0.0042				0.192948	0.0037				0.168604	0.0021				0.19774	0.0028
	Oxygen uptake rate (mmol/gdw/h)	16.7149	0.3613				27.1689	0.0728				19.1365	0.1523				23.4896	0.0692
CARBON BALANCE (mol/100 mol substrate)
	Substrate uptake	100					100					100					100
	CO2 production	17.7692					27.6813					19.5309					23.9826
CARBON BALANCE (Cmol/Cmol)
	CO2 production	0.562316					0.617886					0.513971					0.571014
CO-FACTOR BALANCES (mol/100 mol substrate) Normalized		NADH	NADPH	ATP			NADH	NADPH	ATP			NADH	NADPH	ATP			NADH	NADPH	ATP
	Sustrate uptake	0	0	-100.532			0	0	-100.55			0	0	-100.499			0	0	-100.564
	Glycolysis	-8.89051	3.24241	-29.1228			-11.0411	15.7237	-18.5625			-19.5716	13.1458	-31.5279			-14.2662	5.49286	-23.431
	PPP pathway	0	6.69114	0			0	2.30714	0			0	2.09368	0			0	2.36762	0
	TCA cycle	129.866	38.9899	37.7228			128.159	52.4451	51.1362			118.25	38.1474	36.9589			132.511	46.0514	44.7076
	Product formation	0	0	0			0	0	0			0	0	0			0	0	0
	Biomass formation	7.16037	-31.7828	-47.5766			5.26258	-21.9602	-45.1732			6.07236	-22.1667	-42.2554			5.43085	-22.6146	-46.4154
	Transhydrogenase	17.2348	-17.2348	0			48.6121	-48.6121	0			31.3095	-31.3095	0			31.3957	-31.3957	0
	Oxidative phosphorylation	-145.22	0	356.801			-170.837	0	413.417			-135.919	0	337.356			-154.912	0	378.622
	Other	-0.151266	0.093038	-217.303			-0.15625	0.0964286	-300.273			-0.141579	0.0873684	-200.039			-0.160476	0.0985714	-252.914
CO-FACTOR BALANCES (mmol/gDW/h) Absolute		NADH	NADPH	ATP			NADH	NADPH	ATP			NADH	NADPH	ATP			NADH	NADPH	ATP
	Sustrate uptake	0	0	-15.8841			0	0	-22.5231			0	0	-19.0948			0	0	-21.1185
	Glycolysis	-1.4047	0.5123	-4.6014			-2.4732	3.5221	-4.158			-3.7186	2.4977	-5.9903			-2.9959	1.1535	-4.9205
	PPP pathway	0	1.0572	0			0	0.5168	0			0	0.3978	0			0	0.4972	0
	TCA cycle	20.5188	6.1604	5.9602			28.7077	11.7477	11.4545			22.4675	7.248	7.0222			27.8274	9.6708	9.3886
	Product formation	0	0	0			0	0	0			0	0	0			0	0	0
	Biomass formation	1.13134	-5.02169	-7.5171			1.17882	-4.91907	-10.1188			1.15375	0	-8.02853			1.14048	-4.74907	-9.74723
	Transhydrogenase	2.7231	-2.7231	0			10.8891	-10.8891	0			5.9488	-4.21167	0			6.5931	-6.5931	0
	Oxidative phosphorylation	-22.9447	0	56.3746			-38.2674	0	92.6053			-25.8246	-5.9488	64.0976			-32.5315	0	79.5107
	Other	-0.0239	0.0147	-34.3339			-0.035	0.0216	-67.2611			-0.0269	0	-38.0075			-0.0337	0.0207	-53.112
Acetate UPTAKE AND BIOMASS DATA
	Substrate uptake rate (mmol/gDW/h)	15.8					22.4					19					21
	Biomass reaction (ATP/Cmol)	-0.83781					-0.83781					-0.83781					-0.83781
	Biomass reaction (NADPH/Cmol)	-0.13514					-0.13514					-0.13514					-0.13514
	Biomass reaction (NADH/Cmol)	0.03667					0.03667					0.03667					0.03667
	Mw Biomass (gdw/Cmol)	26.7845					26.7845					26.7845					26.7845
